# Enhancing metabarcoding efficiency and ecological insights through integrated taxonomy and DNA reference barcoding: a case study on beach meiofauna

**DOI:** 10.1101/2024.04.01.587521

**Authors:** Jan-Niklas Macher, Alejandro Martínez, Sude Çakir, Pierre-Etienne Cholley, Eleni Christoforou, Marco Curini Galletti, Lotte van Galen, Marta García-Cobo, Ulf Jondelius, Daphne de Jong, Francesca Leasi, Michael Lemke, Iñigo Rubio Lopez, Nuria Sánchez, Martin Vinther Sørensen, M. Antonio Todaro, Willem Renema, Diego Fontaneto

## Abstract

Molecular techniques like metabarcoding, while promising for exploring diversity of communities, are often impeded by the lack of reference DNA sequences available for taxonomic annotation. Our study explores the benefits of combining targeted DNA barcoding and morphological taxonomy to improve metabarcoding efficiency, using beach meiofauna as a case study. Beaches are globally important ecosystems and are inhabited by meiofauna, microscopic animals living in the interstitial space between the sand grains, which play a key role in coastal biodiversity and ecosystem dynamics. However, research on meiofauna faces challenges due to limited taxonomic expertise and sparse sampling. We generated 775 new cytochrome c oxidase I DNA barcodes from meiofauna specimens collected along the Netherlands’ west coast and combined them with the NCBI GenBank database. We analysed alpha and beta diversity in 561 metabarcoding samples from 24 North Sea beaches, a region extensively studied for meiofauna, using both the enriched reference database and the NCBI database without the additional reference barcodes. Our results show a 2.5-fold increase in sequence annotation and a doubling of species-level Operational Taxonomic Units (OTUs) identification when annotating the metabarcoding data with the enhanced database. Additionally, our analyses revealed a bell-shaped curve of OTU richness across the intertidal zone, aligning more closely with morphological analysis patterns, and more defined community dissimilarity patterns between supralittoral and intertidal sites. Our research highlights the importance of expanding molecular reference databases and combining morphological taxonomy with molecular techniques for biodiversity assessments, ultimately improving our understanding of coastal ecosystems.
