## Supplementary Table 1 for "Enhancing metabarcoding efficiency and ecological insights through integrated taxonomy and DNA reference barcoding: a case study on beach meiofauna"

### Sheet: Sheet1
Supplementary Table S1
Reference barcoding sample coordinates and sample type
Sample number	decimalLatitude	decimalLongitude	habitat
LEI001	52.1969	4.38258	coastal groundwater
LEI006	52.1969	4.38258	Sand around groundwater
LEI025	51.6749	4.12056	sandy mudflat with algae
LEI032	53.1587	4.81504	low tide line, sand sample
LEI051	52.2132	4.39788	shallow sublittoral, 0.5m, sand
LEI070	52.1007	4.26087	mid intertidal, sand
LEI071	52.1007	4.26087	small bay, sand from lower intertidal surface
LEI076	52.3292	5.12308	small beach, brackish water, sand from lower intertidal surface
LEI080	52.0547	4.19427	Zandmotoor, large lagoon, sand
LEI087	52.0496	4.18786	sand, algae and barnacles, scraped
Lei22_03	52.1969	4.38258	coastal groundwater near sea level
Lei22_04	52.1969	4.38258	intertidal pools with organic detritus
Lei22_054	52.213	4.398	intertidal pools with organic detritus
Lei22_2	52.1969	4.38258	sand from lower intertidal
Lei22_23	51.6828	4.04845	Shell gravel and sand
Lei22_24	51.6841	4.03495	lagoon, shell gravel
Lei22_25	51.6749	4.12056	mudflat with algae
Lei22_3	52.1969	4.38258	coastal groundwater, hole dug near sea level
Lei22_30	53.1554	4.88373	algae and barnacles, scraped from stones
Lei22_31	53.1731	4.87248	surface sand, lower levels lookes anoxic
Lei22_32	53.1587	4.81504	surface sand from lower intertidal
Lei22_4	52.1969	4.38258	superficial sediment from intertidal pool
Lei22_51	52.2132	4.39788	sublittoral, sand, 0.5 meter deep
Lei22_68	52.1007	4.26087	sand from lower intertidal
Lei22_69	52.1007	4.26087	sandy pool among artificial rocks
Lei22_7	52.1969	4.38258	sand from mid intertidal
Lei22_80	52.0547	4.19427	sand from large lagoon
Lei22_81	52.0547	4.19427	sand from large lagoon
Lei22_84	52.0496	4.18786	sand from small lagoon
Lei22_86	52.0496	4.18786	sand from mid intertidal
Lei22_87	52.0496	4.18786	sand, barnacles and algae
Lei23_1	52.2067	4.39264	high tide limit, moist sand
Lei23_10	52.3349	4.49822	intertidal pool on beach
Lei23_11	52.3349	4.49822	sand from riffles new low tide line
Lei23_12	52.3349	4.49822	sand with organic detritus between riffles
Lei23_13	52.3349	4.49822	sand rich in organic matter, debris, algae, feathers, at the high tide mark
Lei23_14	52.3349	4.49822	sediment mound, in a pool behind the sand bar. relatively coarse and better selected that other areas
Lei23_15	52.3046	4.47613	sediment at the low tide mark, near the entrance to the beach
Lei23_16	52.3046	4.47613	wet sediment, mid intertidal level
Lei23_17	52.214	4.39827	Algae from stones
Lei23_18	52.214	4.39827	sand from lower intertidal
Lei23_19	52.1313	4.30573	sand from mid intertidal
Lei23_2	52.2067	4.39264	low intertidal, swash zone
Lei23_20	52.1313	4.30573	Sediment, high tide line
Lei23_3	52.2067	4.39264	sand, low tide line
Lei23_30	52.1721	4.35749	Supralittoral, foot of dunes
Lei23_4	52.1862	4.3736	high tide limit, moist sand
Lei23_5	52.1862	4.3736	low intertidal and swash zone
Lei23_6	52.1862	4.3736	low tide line
Lei23_7	52.1721	4.35749	sediment from low tide line
Lei23_8	52.1721	4.35749	sediment, the swash zone
Lei23_9	52.1721	4.35749	wet sediment, mid intertidal level
