## Supplementary Table 2 for "Enhancing metabarcoding efficiency and ecological insights through integrated taxonomy and DNA reference barcoding: a case study on beach meiofauna"

### Sheet: Supplementary_table_S2_metabarc
Supplementary Table S2
Coordinates (WGS84) of metabarcoding sampling sites
Sample	Tidal_level	Distance_from_low_tide_Percentage	Location	Latitude	Longitude
Ame_HW1	HW1	100	Ameland	53.4611	5.79671
Ame_HW2	HW2	85.7143	Ameland	53.4613	5.79671
Ame_S1	S1	71.4286	Ameland	53.4616	5.79671
Ame_S2	S2	57.1429	Ameland	53.4618	5.79667
Ame_S3	S3	42.8571	Ameland	53.462	5.79664
Ame_S4	S4	28.5714	Ameland	53.4622	5.79663
Ame_S5	S5	14.2857	Ameland	53.4623	5.7966
Ame_S6	S6	1	Ameland	53.4625	5.79657
Amr_HW1	HW1	100	Amrum	54.6477	8.32111
Amr_HW2	HW2	85.7143	Amrum	54.647	8.31953
Amr_S1	S1	71.4286	Amrum	54.6463	8.31752
Amr_S2	S2	57.1429	Amrum	54.6461	8.31706
Amr_S3	S3	42.8571	Amrum	54.646	8.31676
Amr_S4	S4	28.5714	Amrum	54.647	8.31953
Amr_S5	S5	14.2857	Amrum	54.6459	8.31644
Amr_S6	S6	1	Amrum	54.6457	8.316
Bor_HW1	HW1	100	Borkum	53.6047	6.66798
Bor_HW2	HW2	85.7143	Borkum	53.6061	6.66646
Bor_S1	S1	71.4286	Borkum	53.6077	6.66519
Bor_S2	S2	57.1429	Borkum	53.6081	6.66509
Bor_S3	S3	42.8571	Borkum	53.6083	6.66496
Bor_S4	S4	28.5714	Borkum	53.6085	6.66472
Bor_S5	S5	14.2857	Borkum	53.6087	6.66465
Bor_S6	S6	1	Borkum	53.609	6.66442
BurghHaamstede_HW1	HW1	100	Burgh-Hamstede	51.7271	3.70164
BurghHaamstede_HW2	HW2	85.7143	Burgh-Hamstede	51.7272	3.70143
BurghHaamstede_S1	S1	71.4286	Burgh-Hamstede	51.7273	3.7013
BurghHaamstede_S2	S2	57.1429	Burgh-Hamstede	51.7274	3.7011
BurghHaamstede_S3	S3	42.8571	Burgh-Hamstede	51.7275	3.70094
BurghHaamstede_S4	S4	28.5714	Burgh-Hamstede	51.7276	3.70079
BurghHaamstede_S5	S5	14.2857	Burgh-Hamstede	51.7277	3.70062
BurghHaamstede_S6	S6	1	Burgh-Hamstede	51.7278	3.70039
DeCocksdorp_HW1	HW1	100	De_Cocksdorp	53.1552	4.81282
DeCocksdorp_HW2	HW2	85.7143	De_Cocksdorp	53.1553	4.81258
DeCocksdorp_S1	S1	71.4286	De_Cocksdorp	53.1553	4.81241
DeCocksdorp_S2	S2	57.1429	De_Cocksdorp	53.1554	4.81224
DeCocksdorp_S3	S3	42.8571	De_Cocksdorp	53.1554	4.81196
DeCocksdorp_S4	S4	28.5714	De_Cocksdorp	53.1555	4.81171
DeCocksdorp_S5	S5	14.2857	De_Cocksdorp	53.1555	4.81156
DeCocksdorp_S6	S6	1	De_Cocksdorp	53.1556	4.81125
DenBurg_HW1	HW1	100	Den_Burg	53.0589	4.72063
DenBurg_HW2	HW2	85.7143	Den_Burg	53.0589	4.72052
DenBurg_S1	S1	71.4286	Den_Burg	53.059	4.72036
DenBurg_S2	S2	57.1429	Den_Burg	53.059	4.72019
DenBurg_S3	S3	42.8571	Den_Burg	53.059	4.71999
DenBurg_S4	S4	28.5714	Den_Burg	53.0591	4.7198
DenBurg_S5	S5	14.2857	Den_Burg	53.0591	4.71959
DenBurg_S6	S6	1	Den_Burg	53.0591	4.71938
Egmond_HW1	HW1	100	Egmond	52.6293	4.62207
Egmond_HW2	HW2	85.7143	Egmond	52.6293	4.62135
Egmond_S1	S1	71.4286	Egmond	52.6294	4.62088
Egmond_S2	S2	57.1429	Egmond	52.6294	4.62072
Egmond_S3	S3	42.8571	Egmond	52.6294	4.62061
Egmond_S4	S4	28.5714	Egmond	52.6294	4.62046
Egmond_S5	S5	14.2857	Egmond	52.6294	4.62036
Egmond_S6	S6	1	Egmond	52.6294	4.62026
Falga_HW1	HW1	100	Falga	52.9178	4.71425
Falga_HW2	HW2	85.7143	Falga	52.9178	4.71362
Falga_S1	S1	71.4286	Falga	52.9178	4.71309
Falga_S2	S2	57.1429	Falga	52.9177	4.71296
Falga_S3	S3	42.8571	Falga	52.9177	4.7129
Falga_S4	S4	28.5714	Falga	52.9177	4.71284
Falga_S5	S5	14.2857	Falga	52.9177	4.71278
Falga_S6	S6	1	Falga	52.9177	4.71272
Helg_HW1	HW1	100	Helgoland	54.1875	7.87975
Helg_HW2	HW2	85.7143	Helgoland	54.1877	7.87969
Helg_S1	S1	71.4286	Helgoland	54.1878	7.87955
Helg_S2	S2	57.1429	Helgoland	54.1879	7.87953
Helg_S3	S3	42.8571	Helgoland	54.1879	7.8795
Helg_S4	S4	28.5714	Helgoland	54.188	7.87947
Helg_S5	S5	14.2857	Helgoland	54.188	7.87944
Helg_S6	S6	1	Helgoland	54.1881	7.87943
Katwijk_HW1	HW1	100	Katwijk	52.1887	4.37645
Katwijk_HW2	HW2	85.7143	Katwijk	52.1887	4.37616
Katwijk_S1	S1	71.4286	Katwijk	52.1888	4.37588
Katwijk_S2	S2	57.1429	Katwijk	52.1889	4.37568
Katwijk_S3	S3	42.8571	Katwijk	52.1889	4.37549
Katwijk_S4	S4	28.5714	Katwijk	52.189	4.37532
Katwijk_S5	S5	14.2857	Katwijk	52.189	4.37514
Katwijk_S6	S6	1	Katwijk	52.189	4.37498
Kijkduin_HW1	HW1	100	Kijkduijn	52.0752	4.22713
Kijkduin_HW2	HW2	85.7143	Kijkduijn	52.0754	4.22665
Kijkduin_S1	S1	71.4286	Kijkduijn	52.0757	4.22601
Kijkduin_S2	S2	57.1429	Kijkduijn	52.0758	4.22585
Kijkduin_S3	S3	42.8571	Kijkduijn	52.0758	4.22572
Kijkduin_S4	S4	28.5714	Kijkduijn	52.0759	4.2256
Kijkduin_S5	S5	14.2857	Kijkduijn	52.0759	4.22548
Kijkduin_S6	S6	1	Kijkduijn	52.076	4.22533
Langevelderslag_HW1	HW1	100	Langenvelderslag	52.306	4.47812
Langevelderslag_HW2	HW2	85.7143	Langenvelderslag	52.3061	4.47779
Langevelderslag_S1	S1	71.4286	Langenvelderslag	52.3061	4.47744
Langevelderslag_S2	S2	57.1429	Langenvelderslag	52.3062	4.47724
Langevelderslag_S3	S3	42.8571	Langenvelderslag	52.3062	4.47706
Langevelderslag_S4	S4	28.5714	Langenvelderslag	52.3062	4.47691
Langevelderslag_S5	S5	14.2857	Langenvelderslag	52.3063	4.47677
Langevelderslag_S6	S6	1	Langenvelderslag	52.3063	4.47667
Nieuwvliet_HW1	HW1	100	Nieuwvliet	51.3898	3.44501
Nieuwvliet_HW2	HW2	85.7143	Nieuwvliet	51.39	3.44485
Nieuwvliet_S1	S1	71.4286	Nieuwvliet	51.3901	3.44469
Nieuwvliet_S2	S2	57.1429	Nieuwvliet	51.3898	3.44501
Nieuwvliet_S3	S3	42.8571	Nieuwvliet	51.3902	3.4446
Nieuwvliet_S4	S4	28.5714	Nieuwvliet	51.3903	3.44453
Nieuwvliet_S5	S5	14.2857	Nieuwvliet	51.3904	3.44446
Nieuwvliet_S6	S6	1	Nieuwvliet	51.3905	3.44439
Nor_HW1	HW1	100	Norderney	53.7191	7.17354
Nor_HW2	HW2	85.7143	Norderney	53.7193	7.17334
Nor_S1	S1	71.4286	Norderney	53.7195	7.17312
Nor_S2	S2	57.1429	Norderney	53.7197	7.17298
Nor_S3	S3	42.8571	Norderney	53.7199	7.17281
Nor_S4	S4	28.5714	Norderney	53.72	7.17272
Nor_S5	S5	14.2857	Norderney	53.7201	7.17264
Nor_S6	S6	1	Norderney	53.7203	7.17244
Oostkapelle_HW1	HW1	100	Oostkapelle	51.5862	3.5475
Oostkapelle_HW2	HW2	85.7143	Oostkapelle	51.5863	3.54715
Oostkapelle_S1	S1	71.4286	Oostkapelle	51.5865	3.54675
Oostkapelle_S2	S2	57.1429	Oostkapelle	51.5867	3.54646
Oostkapelle_S3	S3	42.8571	Oostkapelle	51.5868	3.54624
Oostkapelle_S4	S4	28.5714	Oostkapelle	51.5869	3.54597
Oostkapelle_S5	S5	14.2857	Oostkapelle	51.5871	3.54574
Oostkapelle_S6	S6	1	Oostkapelle	51.5873	3.54545
Ouddorp_HW1	HW1	100	Ouddorp	51.8245	3.89124
Ouddorp_S1	S1	71.4286	Ouddorp	51.8251	3.89073
Ouddorp_S2	S2	57.1429	Ouddorp	51.8252	3.89056
Ouddorp_S3	S3	42.8571	Ouddorp	51.8254	3.8904
Ouddorp_S4	S4	28.5714	Ouddorp	51.8255	3.8903
Ouddorp_S5	S5	14.2857	Ouddorp	51.8257	3.89019
Ouddorp_S6	S6	1	Ouddorp	51.8258	3.89004
Petten_HW1	HW1	100	Petten	52.761	4.64921
Petten_HW2	HW2	85.7143	Petten	52.761	4.64903
Petten_S1	S1	71.4286	Petten	52.761	4.64887
Petten_S2	S2	57.1429	Petten	52.7611	4.64876
Petten_S3	S3	42.8571	Petten	52.7611	4.64863
Petten_S4	S4	28.5714	Petten	52.7611	4.64853
Petten_S5	S5	14.2857	Petten	52.7611	4.64842
Petten_S6	S6	1	Petten	52.7611	4.6483
Sch_HW1	HW1	100	Schiermonnikoog	53.5012	6.21938
Sch_HW2	HW2	85.7143	Schiermonnikoog	53.5021	6.21927
Sch_S1	S1	71.4286	Schiermonnikoog	53.5028	6.21912
Sch_S2	S2	57.1429	Schiermonnikoog	53.5032	6.21901
Sch_S3	S3	42.8571	Schiermonnikoog	53.5036	6.21889
Sch_S4	S4	28.5714	Schiermonnikoog	53.5041	6.21878
Sch_S5	S5	14.2857	Schiermonnikoog	53.5044	6.2187
Sch_S6	S6	1	Schiermonnikoog	53.5048	6.2186
Spo_HW1	HW1	100	SPO	54.3342	8.59909
Spo_HW2	HW2	85.7143	SPO	54.3345	8.59495
Spo_S1	S1	71.4286	SPO	54.3351	8.59076
Spo_S2	S2	57.1429	SPO	54.3352	8.58984
Spo_S3	S3	42.8571	SPO	54.3353	8.58853
Spo_S4	S4	28.5714	SPO	54.3355	8.58727
Spo_S5	S5	14.2857	SPO	54.3357	8.58568
Spo_S6	S6	1	SPO	54.3359	8.58446
Syl_HW1	HW1	100	Sylt	54.9607	8.33035
Syl_HW2	HW2	85.7143	Sylt	54.9608	8.32993
Syl_S1	S1	71.4286	Sylt	54.9609	8.32963
Syl_S2	S2	57.1429	Sylt	54.9609	8.32944
Syl_S3	S3	42.8571	Sylt	54.961	8.32927
Syl_S4	S4	28.5714	Sylt	54.961	8.32906
Syl_S5	S5	14.2857	Sylt	54.961	8.32888
Syl_S6	S6	1	Sylt	54.9611	8.32872
Ter_HW1	HW1	100	Terschelling	53.4021	5.25598
Ter_HW2	HW2	85.7143	Terschelling	53.4031	5.2554
Ter_S1	S1	71.4286	Terschelling	53.4038	5.25507
Ter_S2	S2	57.1429	Terschelling	53.4042	5.25485
Ter_S3	S3	42.8571	Terschelling	53.4046	5.25466
Ter_S4	S4	28.5714	Terschelling	53.4049	5.25453
Ter_S5	S5	14.2857	Terschelling	53.4053	5.25442
Ter_S6	S6	1	Terschelling	53.4058	5.25419
VelsenNoord_HW1	HW1	100	Velsen	52.4811	4.57645
VelsenNoord_HW2	HW2	85.7143	Velsen	52.4811	4.57594
VelsenNoord_S1	S1	71.4286	Velsen	52.4813	4.57535
VelsenNoord_S2	S2	57.1429	Velsen	52.4813	4.57509
VelsenNoord_S3	S3	42.8571	Velsen	52.4813	4.57488
VelsenNoord_S4	S4	28.5714	Velsen	52.4814	4.57466
VelsenNoord_S5	S5	14.2857	Velsen	52.4814	4.5745
VelsenNoord_S6	S6	1	Velsen	52.4815	4.57434
Vlie_HW1	HW1	100	Vlieland	53.3015	5.03756
Vlie_HW2	HW2	85.7143	Vlieland	53.3017	5.03732
Vlie_S1	S1	71.4286	Vlieland	53.3018	5.03716
Vlie_S2	S2	57.1429	Vlieland	53.302	5.03696
Vlie_S3	S3	42.8571	Vlieland	53.3021	5.0368
Vlie_S4	S4	28.5714	Vlieland	53.3023	5.03662
Vlie_S5	S5	14.2857	Vlieland	53.3024	5.03646
Vlie_S6	S6	1	Vlieland	53.3026	5.03628
Wan_HW1	HW1	100	Wangerooge	53.794	7.88741
Wan_HW2	HW2	85.7143	Wangerooge	53.7943	7.88737
Wan_S1	S1	71.4286	Wangerooge	53.7945	7.88738
Wan_S2	S2	57.1429	Wangerooge	53.7947	7.88732
Wan_S3	S3	42.8571	Wangerooge	53.7949	7.88731
Wan_S4	S4	28.5714	Wangerooge	53.7953	7.88734
Wan_S5	S5	14.2857	Wangerooge	53.7958	7.88727
