## Supplementary Table 4 for "Enhancing metabarcoding efficiency and ecological insights through integrated taxonomy and DNA reference barcoding: a case study on beach meiofauna"

### Sheet: 4_Supplementary_table_S4_t_test
Supplementary Table S4
Paired t-test results showing the difference in read abundance between the dataset annotated with NCBII as a reference database, and the same datset annotzated with NCBI + newly generated reference barcodes
Class	Tidal level	p value
Acoela	HW1	NA
Acoela	HW2	0.185519
Acoela	S1	0.103462
Acoela	S2	0.00822322
Acoela	S3	0.00101358
Acoela	S4	0.000273631
Acoela	S5	0.00133355
Acoela	S6	0.00478191
Arachnida	HW1	0.00915163
Arachnida	HW2	0.0694766
Arachnida	S1	0.11022
Arachnida	S2	0.327716
Arachnida	S3	0.185272
Arachnida	S4	NA
Arachnida	S5	NA
Arachnida	S6	NA
Branchiopoda	HW1	NA
Branchiopoda	HW2	NA
Branchiopoda	S1	NA
Branchiopoda	S2	NA
Branchiopoda	S3	NA
Branchiopoda	S4	NA
Branchiopoda	S5	NA
Branchiopoda	S6	NA
Chromadorea	HW1	1.14e-05
Chromadorea	HW2	5.22e-06
Chromadorea	S1	1.78e-09
Chromadorea	S2	7.02e-09
Chromadorea	S3	1.41e-11
Chromadorea	S4	1.46e-10
Chromadorea	S5	4.81e-10
Chromadorea	S6	1.2e-08
Clitellata	HW1	7.66e-06
Clitellata	HW2	0.00032679
Clitellata	S1	0.0109225
Clitellata	S2	0.327716
Clitellata	S3	NA
Clitellata	S4	0.161668
Clitellata	S5	0.327716
Clitellata	S6	NA
Collembola	HW1	0.004793
Collembola	HW2	0.00466948
Collembola	S1	0.0306077
Collembola	S2	0.0829599
Collembola	S3	0.327716
Collembola	S4	0.042766
Collembola	S5	0.327716
Collembola	S6	NA
Copepoda	HW1	0.0233852
Copepoda	HW2	0.015822
Copepoda	S1	0.000160604
Copepoda	S2	6.55e-08
Copepoda	S3	9.95e-10
Copepoda	S4	2.95e-09
Copepoda	S5	5e-10
Copepoda	S6	2.46e-08
Enoplea	HW1	1.27e-08
Enoplea	HW2	7.07e-10
Enoplea	S1	8.03e-07
Enoplea	S2	1.43e-06
Enoplea	S3	1.41e-06
Enoplea	S4	4.45e-05
Enoplea	S5	6.59e-06
Enoplea	S6	4.19e-08
Rotifera	HW1	NA
Rotifera	HW2	NA
Rotifera	S1	0.0829599
Rotifera	S2	0.327716
Rotifera	S3	0.0218223
Rotifera	S4	0.0109225
Rotifera	S5	0.327716
Rotifera	S6	0.16186
Gastrotricha	HW1	NA
Gastrotricha	HW2	NA
Gastrotricha	S1	0.327716
Gastrotricha	S2	0.327716
Gastrotricha	S3	0.161668
Gastrotricha	S4	0.0218223
Gastrotricha	S5	0.042766
Gastrotricha	S6	0.0426224
Heterotardigrada	HW1	0.161668
Heterotardigrada	HW2	0.328183
Heterotardigrada	S1	0.0218223
Heterotardigrada	S2	0.00532457
Heterotardigrada	S3	0.00251171
Heterotardigrada	S4	0.00251171
Heterotardigrada	S5	0.000492867
Heterotardigrada	S6	0.00242
Pilidiophora	HW1	NA
Pilidiophora	HW2	NA
Pilidiophora	S1	NA
Pilidiophora	S2	NA
Pilidiophora	S3	NA
Pilidiophora	S4	NA
Pilidiophora	S5	NA
Pilidiophora	S6	NA
Polychaeta	HW1	0.327716
Polychaeta	HW2	0.00242
Polychaeta	S1	0.00113894
Polychaeta	S2	0.00193881
Polychaeta	S3	0.000159107
Polychaeta	S4	0.00113894
Polychaeta	S5	0.00251171
Polychaeta	S6	0.000481439
Platyhelminthes	HW1	0.0315572
Platyhelminthes	HW2	0.0304396
Platyhelminthes	S1	0.0015182
Platyhelminthes	S2	3.59e-05
Platyhelminthes	S3	1.1e-07
Platyhelminthes	S4	4.16e-08
Platyhelminthes	S5	1.04e-07
Platyhelminthes	S6	3.63e-07
