## Supplementary Table 5 for "Enhancing metabarcoding efficiency and ecological insights through integrated taxonomy and DNA reference barcoding: a case study on beach meiofauna"

### Sheet: 5_Supplementary_table_S5_Chi_sq
Supplementary Table S5
Results of Pearson's Chi-squared test with simulated p-value (based on 2000 replicates)
Tidal level	X-squared	p value
HW1	6.3088	0.931
HW2	3.9741	0.996
S1	10.974	0.6422
S2	12.446	0.5097
S3	15.834	0.2454
S4	9.3244	0.7791
S5	11.171	0.4463
S6	11.435	0.5997
